# FFPE DNA shows two major error profiles derived from deamination of cytosine and methylcytosine that can be mitigated using distinct repair strategies

**DOI:** 10.1101/2023.03.02.530819

**Authors:** Lixin Chen, Minyong Chen, Dan Heiter, Jim Samuelson, Tom Evans, Laurence Ettwiller

## Abstract

Avoiding damage-induced sequencing errors is a critical step for the accurate identification of medium to rare frequency mutations in DNA samples. In the case of FFPE samples, deamination of cytosine moieties represents a major damage resulting in the loss of DNA material and sequencing errors. In this study, we demonstrated that, while damage from deamination of both cytosine and methylated cytosine moieties results in elevated C to T transition, the error profiles and mediation strategies are different and easily distinguishable. While damage-induced sequencing errors from cytosine deamination is driven by the end-repair step commonly used in NGS workflow, DNA damage resulting from deamination of methylated cytosine is another major contributor to sequencing errors at CpG sites. Uracil DNA glycosylase and human thymine DNA glycosylase can respectively eliminate and mitigate both damages in FFPE DNA samples, therefore increasing sequencing accuracy notably for the identification of moderate allelic frequency variants.
