## Supplementary material for "FFPE DNA shows two major error profiles derived from deamination of cytosine and methylcytosine that can be mitigated using distinct repair strategies": Number of low, medium and high frequency variants for various treatment of FFPE samples

### Sheet: Sheet1
Reads	Treatment	Variant frequency	total number of positions	Positions with variants	Positions with variants (1Mb)	R1	R2	total
R1	no DNA repair no hTDG	1% to 10%	305355	2051	6716.77	6717	16666	23383	1-10%	7.2483
R1	no DNA repair no hTDG	Less than 1%	305355	17105	56016.8	56017	87154	143171	< 1%	1.53199
R1	no DNA repair no hTDG	more than 10%	305355	163	533.805	534	510	1044	more than 10%	0.930481
R1	DNA repair No hTDG	1% to 10%	342305	1054	3079.13	3079	2688	5767	1-10%
R1	DNA repair No hTDG	Less than 1%	342305	18654	54495.3	54495	58129	112624	< 1%
R1	DNA repair No hTDG	more than 10%	342305	192	560.903	561	548	1109	more than 10%
R1	DNA repair and hTDG	1% to 10%	361749	560	1548.03	1548	1678	3226	1-10%
R1	DNA repair and hTDG	Less than 1%	361749	16225	44851.5	44851	48603	93454	< 1%
R1	DNA repair and hTDG	more than 10%	361749	207	572.22	572	550	1122	more than 10%
R1	no DNA repair - hTDG	1% to 10%	416888	2040	4893.4	4893	6685	11578	1-10%
R1	no DNA repair - hTDG	Less than 1%	416888	19099	45813.3	45813	50200	96013	< 1%
R1	no DNA repair - hTDG	more than 10%	416888	245	587.688	588	578	1166	more than 10%
R2	no DNA repair no hTDG	1% to 10%	296220	4937	16666.7
R2	no DNA repair no hTDG	Less than 1%	296220	25817	87154.8
R2	no DNA repair no hTDG	more than 10%	296220	151	509.756
R2	DNA repair No hTDG	1% to 10%	335889	903	2688.39
R2	DNA repair No hTDG	Less than 1%	335889	19525	58129.3
R2	DNA repair No hTDG	more than 10%	335889	184	547.8
R2	DNA repair and hTDG	1% to 10%	354607	595	1677.91
R2	DNA repair and hTDG	Less than 1%	354607	17235	48603.1
R2	DNA repair and hTDG	more than 10%	354607	195	549.905
R2	no DNA repair - hTDG	1% to 10%	403283	2696	6685.13
R2	no DNA repair - hTDG	Less than 1%	403283	20245	50200.5
R2	no DNA repair - hTDG	more than 10%	403283	233	577.758
